# Bone Marrow Stromal Cells in a Mouse Model of Metal Implant Osseointegration

**DOI:** 10.1101/2020.08.17.254433

**Authors:** Alexander Vesprey, Eun Sung Suh, Didem Göz Aytürk, Xu Yang, Miracle Rogers, Branden Sosa, Yingzhen Niu, Ivo Kalajzic, Lionel B. Ivashkiv, Mathias P.G. Bostrom, Ugur M. Ayturk

## Abstract

Metal implants are commonly used in orthopaedic surgery. The mechanical stability and longevity of implants depend on adequate bone deposition along the implant surface. The cellular and molecular mechanisms underlying peri-implant bone formation (i.e. osseointegration) are incompletely understood. Herein, our goal was to determine the specific bone marrow stromal cell populations that contribute to bone formation around metal implants. To do this, we utilized a mouse tibial implant model that is clinically representative of human joint replacement procedures. Using a lineage-tracing approach with the *Acta2.creERT2* and *Tmem100.creERT2* transgenic alleles, we found that *Pdgfra*- and *Ly6a*/*Sca1*-expressing stromal cells (PαS cells) multiply and differentiate in the peri-implant environment to give rise to osteocytes in newly formed bone tissue. Single cell RNA-seq analysis indicated that PαS cells are quiescent in uninjured bone tissue; however, they express markers of proliferation and osteogenic differentiation shortly after implantation surgery. Our findings indicate that PαS cells are mobilized to repair bone tissue and facilitate implant osseointegration following surgery. Biologic therapies targeting PαS cells might improve osseointegration in patients undergoing orthopaedic procedures.
