## Supplementary Table 1 for "Bone Marrow Stromal Cells in a Mouse Model of Metal Implant Osseointegration"

### Sheet: SuppTable1
Gene.Symbol	#4vs#7_logFC	#4vs#7_adj_p	#0vs#7_logFC	#0vs#7_adj_p
Slpi	3.16301	3.05e-70	2.84922	1.16e-95
Sfrp2	2.73653	3.76e-98	0.424552	4.12e-31
Sfrp1	2.67088	3.61e-91	1.05215	4.11e-34
Hp	2.63975	1.28e-94	2.99348	2.38e-99
Mest	2.46918	1.06e-86	2.01984	7.74e-52
H19	2.32748	4.97e-87	1.9769	1.81e-66
Ptn	2.32521	7.63e-70	0.735225	1.77e-51
Cxcl5	2.26781	2.92e-53	1.64238	6.62e-28
1500015O10Rik	2.14255	5.77e-88	2.07634	9.62e-99
Ptx3	2.13588	6.69e-75	1.01973	8.24e-51
Cthrc1	2.05392	2.51e-92	2.6468	3.02e-142
Col11a1	2.00354	6.36e-88	2.54397	4.55e-121
Postn	1.99932	7.86e-89	1.56081	8.35e-86
Lox	1.93525	2.52e-102	1.90738	1.55e-129
Igf1	1.88587	3.72e-93	0.454099	0.00111491
Angptl4	1.8337	1.04e-93	1.20221	3.43e-70
Col12a1	1.79333	2.66e-85	2.40584	5.67e-140
Mdk	1.7202	6.42e-73	0.822135	4.16e-34
Mmp13	1.70003	7.17e-42	2.5986	1.97e-50
Fbn2	1.68412	4.65e-84	1.50966	1.2e-109
Matn4	1.63393	1.81e-47	1.49271	3.88e-49
Col1a1	1.63054	1.21e-101	1.63973	3.44e-118
C1qtnf3	1.56207	3.24e-47	2.71596	7.27e-115
Emb	1.54939	6.58e-83	0.683108	1.74e-54
Meg3	1.54047	3.59e-51	0.799888	1.29e-29
Megf6	1.52615	2.73e-85	1.11468	1.22e-55
Tnmd	1.49868	1.77e-36	1.23596	2.21e-17
Mfap4	1.46827	1.13e-69	0.626721	1.03e-16
Pcsk5	1.45063	1.84e-67	0.433083	3.46e-20
Nt5dc2	1.4019	3.27e-83	1.80523	2.12e-132
Ccl7	1.35309	8.09e-35	0.695804	1.15e-17
Wisp2	1.31147	1.53e-54	0.752382	3.56e-32
Col1a2	1.2687	9.29e-96	1.1966	3.7e-96
Camk4	1.26187	6.33e-70	0.52803	1.82e-32
C1qtnf6	1.24973	1.77e-79	1.10981	1.39e-93
Plagl1	1.23895	1.5e-67	0.499572	6.85e-40
Runx1	1.23607	8.32e-76	1.38893	4.33e-108
Spp1	1.23326	1.33e-55	3.26839	7.95e-121
Col2a1	1.22828	1.11e-49	1.49668	2.92e-77
Hif1a	1.22326	4.07e-79	1.27439	6.19e-109
Sparc	1.21691	2.1e-92	1.22307	3.9e-111
Thbs2	1.21678	2.04e-63	1.51069	1.88e-91
Aebp1	1.21034	9.47e-72	1.17336	2.6e-94
Adam12	1.20392	4.83e-79	0.998154	2.52e-84
Mfap2	1.19701	8.18e-78	0.261875	9.81e-05
Ibsp	1.16765	2.71e-32	1.23714	2.96e-48
Col16a1	1.15088	1.24e-71	1.16065	3.73e-87
Aqp5	1.13229	1.7e-36	0.983844	1.22e-33
Tnc	1.12916	1.23e-50	1.94363	5.57e-125
Gxylt2	1.12556	4.93e-72	0.577791	1.82e-35
Acan	1.11342	1.78e-57	2.36783	6.22e-113
Calr	1.10829	1.89e-76	0.943859	1.28e-86
Fkbp11	1.09925	4.35e-67	1.40406	9.52e-112
Tpm1	1.0976	1.75e-66	1.2	4.82e-95
Nr4a2	1.08363	3.59e-52	0.825963	1.21e-56
Timp1	1.06608	4.47e-60	2.12938	1.02e-118
Rrad	1.05542	8.94e-29	0.318811	5.38e-17
Gpm6b	1.03477	3.49e-55	0.567659	3.95e-29
Ckap4	1.0341	8.79e-65	1.02058	6.09e-86
Mmp2	1.01305	2.83e-79	0.577235	8.98e-29
Lamb1	1.01128	1.82e-58	0.362491	8.26e-26
Slc39a14	1.00997	1.13e-53	0.96185	1.24e-67
Sox4	1.0049	2.76e-55	0.796307	2.59e-61
Ptgfr	1.00133	6.54e-45	0.289117	1.94e-23
Cdh11	0.983657	4.11e-61	0.310873	7.33e-20
Col5a2	0.982874	1.67e-71	1.18888	3.05e-108
S1pr3	0.978177	7.39e-49	0.317758	3.75e-13
Tspan6	0.973435	4.07e-51	1.09599	1.5e-81
Tnn	0.971577	1.61e-39	2.27485	1.99e-132
Col3a1	0.968335	1.33e-62	0.792722	1.42e-60
Neat1	0.965804	4.45e-39	0.965475	9.89e-56
Smoc1	0.963387	3.99e-53	1.29691	1.06e-90
Fabp5	0.952917	1.57e-30	2.21511	7.26e-93
Ier5	0.95229	2.66e-42	0.382222	4.73e-24
Wisp1	0.950823	7.36e-57	1.60711	7.98e-125
Enah	0.945836	1.17e-66	0.986833	1.64e-85
Plpp1	0.940301	1.22e-53	0.805108	1.11e-59
Csgalnact1	0.938378	7.05e-59	0.872207	2.58e-71
Grb10	0.933405	5.13e-57	0.47686	2.49e-28
Sdc1	0.921409	2.08e-64	1.31997	1.21e-122
Capn6	0.918448	1.48e-52	1.10146	5.04e-86
Itm2a	0.908696	3.8e-41	0.700207	5.48e-15
Ppic	0.904466	1.74e-61	0.945959	3.51e-82
Cpxm1	0.903855	1.5e-53	0.265327	6.38e-22
Saa3	0.865462	3.05e-12	2.28883	3.95e-22
Tsc22d1	0.862323	2.04e-33	1.16247	3.66e-77
Mmp23	0.859471	2.56e-50	0.775934	9.62e-59
Tmem86a	0.854472	4.14e-51	0.612032	1.63e-41
Fscn1	0.853236	6.88e-62	0.863748	2.16e-75
Ltbp2	0.852504	2.91e-49	0.911109	1.95e-73
Brinp3	0.852065	8.17e-44	0.666897	1.16e-33
Ddah1	0.851277	1.26e-38	1.54571	7.52e-80
Qsox1	0.847198	8.39e-50	0.719308	1.45e-61
Emilin1	0.828016	5.45e-50	1.24477	1.55e-104
P3h1	0.827461	1.24e-55	0.994811	1.06e-89
Marcksl1	0.826062	4.17e-56	0.533559	2.47e-47
P4ha3	0.821545	5.16e-55	0.869767	3e-81
Col5a1	0.821402	1.41e-55	1.10014	9.47e-94
Slc5a3	0.818502	7.83e-40	0.543719	3.02e-25
Col9a2	0.817757	3.43e-46	0.683499	4.73e-51
Rcn1	0.808871	3.61e-48	0.741356	1.95e-56
Phldb2	0.80598	1.51e-52	0.335128	1.36e-25
Cdh2	0.799773	9.03e-55	0.628674	2.41e-43
Mme	0.788551	9.21e-32	0.40007	8.33e-12
Gaa	0.785803	5.22e-50	0.30581	2.98e-30
Maged1	0.784171	7.71e-49	0.796866	2.99e-70
Dkk3	0.780999	3.02e-47	1.08645	4.44e-85
Ssr2	0.779549	4.42e-51	0.821632	4.78e-76
Prr7	0.779116	3.34e-54	0.873558	8.63e-87
Mmp14	0.775067	1.87e-42	1.11865	5.34e-80
Pdia6	0.771083	4.6e-45	0.629756	1.55e-47
Ecscr	0.758684	1.16e-43	0.565426	7.62e-30
Erp29	0.756586	2.63e-48	0.688182	2.13e-55
Efemp2	0.754639	3.19e-40	0.331093	7.22e-21
Fkbp10	0.746902	7.98e-45	1.18127	5.09e-109
Peg3	0.746762	7.02e-29	0.793387	5.71e-34
Gpc1	0.745379	6.08e-44	1.00177	1.13e-89
Dram1	0.744736	8.14e-46	0.322154	5.1e-26
Ncam1	0.740934	1.5e-37	0.638181	3.57e-62
Csrp2	0.73238	4.07e-31	1.23026	3.39e-81
Kcnj15	0.732352	7.44e-35	0.701933	1.28e-38
Chsy1	0.731736	2.16e-45	0.771671	2.87e-76
Retreg1	0.727339	1.59e-49	0.601599	9.52e-48
Cd63	0.725681	1.09e-60	0.88034	4.06e-115
Tnfsf11	0.720084	1.83e-36	0.687311	1.13e-35
Vcam1	0.717245	5.08e-48	0.438285	9.96e-39
Sox9	0.716629	2.54e-35	0.977154	3.25e-71
Sulf2	0.716135	7.72e-43	0.787253	4.46e-62
Kcnma1	0.713636	2.1e-47	0.592872	4.96e-44
Col23a1	0.710981	1.22e-32	0.335378	6.18e-19
Arl4c	0.702446	1.59e-36	0.825842	2.29e-69
Ltbp3	0.699681	5.08e-44	0.459305	3.47e-27
Clec11a	0.698041	8.71e-33	0.543517	4.16e-19
mt-Co3	0.695332	8.49e-70	0.63385	3.35e-70
Cnpy2	0.691034	7.48e-47	0.601381	2.8e-51
Nfil3	0.689305	1.94e-43	0.281007	2.06e-30
Mmp3	0.688134	4.92e-19	1.81151	5.69e-14
Manf	0.682235	1.57e-32	0.688055	7.83e-47
Rnf150	0.679764	1.1e-49	0.324114	1.25e-26
Olfml2b	0.679344	1.79e-35	0.260935	2.17e-11
Serpine1	0.678155	3.69e-13	0.519759	3.76e-24
Trib1	0.676161	8.01e-32	0.380816	3.48e-27
Pxdn	0.674156	5.03e-53	0.939321	9.29e-91
Fhl2	0.670993	1.17e-34	0.500274	6.48e-39
Fuca2	0.67003	2.62e-40	0.406712	3.48e-31
Sdc4	0.665347	4.62e-32	0.730763	3.64e-46
Vcan	0.663393	1.21e-29	0.501546	4.97e-25
Pla2g16	0.662683	1.94e-39	0.681825	2.69e-42
Foxp1	0.654405	8.97e-36	0.584159	1.91e-44
Idh2	0.652078	3.14e-41	0.680747	2.88e-59
Col27a1	0.651537	1.12e-38	0.670608	3.1e-58
Vmp1	0.651489	1.04e-33	0.706847	6.99e-55
Eef1g	0.649472	5.17e-40	0.815867	6.42e-73
Hspa5	0.647232	3.56e-36	0.522978	4.95e-33
Actn1	0.646974	3.12e-38	0.943224	7.81e-79
Hbegf	0.645549	5.38e-21	1.0689	1.02e-36
Nek6	0.645305	9.66e-45	0.550773	2.06e-49
Crlf1	0.644198	4.56e-23	0.881455	6.39e-41
Fibin	0.641026	5.01e-26	0.727121	8.66e-30
Nxn	0.638982	1.39e-43	0.384208	1.97e-35
P3h3	0.63761	2.62e-35	0.542855	3.46e-42
Lman1	0.636834	8.02e-33	0.901228	2.6e-77
Palld	0.635277	1.55e-38	0.775528	2.22e-59
Plod2	0.632351	8.33e-31	1.07784	1.92e-79
Gm1673	0.63173	1.9e-42	0.451696	6.58e-43
Rcn3	0.628858	2.27e-37	0.832598	8.99e-80
Igsf10	0.628567	3.19e-36	0.656172	6.45e-43
Tmem2	0.626481	7.36e-39	0.788236	6.22e-69
Tmed3	0.62389	4.62e-49	0.657295	1.39e-65
Ank3	0.621099	3.41e-41	0.317864	1.82e-26
Eef1b2	0.619087	3.96e-51	0.51866	1.73e-49
Crabp2	0.617804	3.23e-42	1.11625	3.99e-72
Ubc	0.613011	3.44e-27	0.420337	6.45e-21
Nfkbiz	0.61272	3.83e-35	0.37871	6.29e-28
Fzd2	0.606401	3.13e-39	0.389936	4.65e-29
Srpx2	0.603989	2.82e-39	1.0137	6.34e-85
Sphk1	0.603044	3.33e-39	0.518717	2.3e-44
Kdelr3	0.600692	9.11e-32	0.97411	1.16e-80
Myo1e	0.598232	5.34e-34	0.301306	5.82e-25
Igsf3	0.590762	1.93e-48	0.353979	2.99e-33
Cdkn2b	0.584362	3.18e-35	0.738348	4.57e-48
Npm1	0.582001	2.59e-45	0.651582	1.77e-64
Rnf149	0.57736	1.21e-36	0.707479	1.42e-62
Slc12a2	0.57543	2.1e-26	0.443987	2.35e-42
Piezo2	0.57439	8.61e-29	0.323829	1.32e-26
Rgs3	0.569585	2.36e-22	0.82921	1.28e-62
Lrrc17	0.568882	1.22e-30	0.528843	9.96e-35
Tsc22d2	0.5682	8.45e-35	0.340082	1.8e-31
Il4ra	0.563898	8.18e-30	0.257741	2.39e-24
Erlec1	0.562852	2.59e-29	0.47624	1.05e-32
Hacd1	0.561764	1.41e-37	0.713759	1.07e-61
Hs2st1	0.561659	5.03e-45	0.28381	2.79e-32
Colgalt1	0.559829	1.46e-30	0.54629	2.39e-40
Lgmn	0.555713	1.39e-28	0.310323	6.77e-22
Eef2	0.555225	2.68e-36	0.458879	1.21e-38
Barx2	0.554068	2.38e-28	0.320249	1.26e-14
Wipi1	0.553781	1.46e-32	0.448239	2.65e-38
Col9a1	0.553488	2.97e-28	0.895896	2.23e-55
Hsp90aa1	0.550501	4.9e-26	0.477842	7.22e-31
Mif	0.550463	2.33e-24	1.37489	6.88e-105
Col9a3	0.54949	4.85e-38	1.2362	2.71e-67
Podnl1	0.546243	3.42e-29	0.455255	1.73e-35
Hdlbp	0.544549	4.39e-30	0.832857	2.34e-80
Nrp2	0.540785	1.27e-26	0.563004	2.11e-48
Stmn1	0.540026	5.75e-28	0.790053	2.62e-41
Lrrc59	0.540021	2.66e-33	1.00658	2.88e-82
Pth1r	0.539526	1.46e-35	0.491078	2.15e-47
Ddit4l	0.53523	1.92e-29	0.380504	1.8e-20
Surf4	0.532418	1.01e-33	0.769397	1.24e-67
Fgfrl1	0.530858	2.16e-37	0.557615	2.03e-39
Epha3	0.527467	3.53e-20	0.306674	5.91e-13
Eprs	0.527365	1.41e-28	0.675595	1.18e-52
Hmox1	0.52689	2.03e-26	0.733903	9.36e-51
Stk17b	0.523325	8.25e-39	0.3678	2.41e-40
Prss35	0.520978	9.27e-22	0.617763	4.22e-26
Fmod	0.520642	4.38e-31	2.0555	2.33e-93
Rac3	0.512726	4.75e-32	0.528464	3.65e-53
Clmp	0.51252	6.07e-25	0.314806	6.21e-17
Lhfpl2	0.510198	8.05e-36	0.469249	8.32e-44
Bmp1	0.510011	1.42e-26	0.45761	7.95e-29
Lrpap1	0.508535	7.47e-23	0.262234	9.48e-15
Neo1	0.508012	1.36e-33	0.293971	1.12e-29
Galnt10	0.504963	6.19e-39	0.339771	5.12e-33
Rpl12	0.50185	1.68e-40	0.525774	1.73e-50
P4hb	0.500801	1.7e-29	0.622306	4.69e-57
Mlec	0.496331	2.57e-25	0.562108	2.4e-45
Shisa4	0.496264	1.16e-28	0.535864	1.95e-50
Bgn	0.495048	4.68e-29	0.809827	5.57e-75
Izumo4	0.493646	7.51e-33	0.258563	5.07e-22
Fads3	0.493448	1.94e-31	0.620864	6.09e-61
Chd3	0.489178	1.47e-29	0.414297	6.89e-31
mt-Atp6	0.486062	1.78e-40	0.529715	5.53e-55
Ormdl3	0.484948	7.83e-30	0.270439	8.86e-26
Cyr61	0.48121	1.83e-23	0.281279	5.72e-25
Rasa3	0.480501	2.1e-32	0.268735	2.37e-24
Rflnb	0.47807	1.28e-21	1.30236	1.09e-77
Kdm5b	0.4774	1.1e-30	0.356691	1.19e-32
Ctsd	0.476649	1.05e-19	0.479862	4.11e-25
Slc3a2	0.476551	7.19e-26	0.344395	1.38e-26
Loxl2	0.476184	1.3e-22	0.889144	1.26e-56
Klf2	0.470251	7.43e-10	0.402017	5.18e-09
Pdia3	0.468649	8.01e-25	0.406051	9.52e-28
Epb41l3	0.468457	1.81e-27	0.491275	4.93e-48
Sorcs2	0.466526	3.47e-35	0.368902	3.57e-41
Dclk1	0.466021	1.2e-26	0.300958	6.72e-23
Chpf2	0.465539	1.03e-34	0.516916	3.83e-57
Bex3	0.464913	8.06e-28	0.498756	6.41e-38
Cnn3	0.46194	1.1e-22	0.699237	8.45e-52
Klhdc10	0.460232	1.1e-26	0.35679	3.47e-28
Slc7a2	0.459026	2.08e-32	0.796833	2.03e-69
Cd320	0.457134	2.74e-30	0.385959	6.72e-40
Rack1	0.456327	2.03e-32	0.632308	7.79e-63
Eif4e2	0.456286	8.2e-25	0.705132	1.53e-56
Palmd	0.453731	1.48e-20	0.401179	2.24e-22
Tmed9	0.451721	1.97e-22	0.63428	5.65e-64
Slc35a2	0.450984	2.73e-31	0.6514	2.57e-65
Uck2	0.450429	3.84e-28	0.509267	1.74e-47
Tnfaip6	0.447009	5.86e-25	0.459278	4.87e-25
Fblim1	0.446453	2.36e-26	0.387195	2.78e-26
Ppib	0.446021	1.07e-35	0.490586	1.62e-58
Tubb2b	0.446007	1.5e-23	0.329299	3.8e-21
Rgs2	0.445178	4.26e-13	0.313915	3.88e-13
Itgbl1	0.444863	2.1e-16	0.503172	5.14e-18
Pofut2	0.442876	6.89e-21	0.544356	4.43e-39
Pdgfrl	0.442626	3.86e-21	0.710658	1.12e-42
Igdcc4	0.442068	3.34e-32	0.366588	2.56e-40
Chst2	0.440668	1.08e-25	0.380647	3.29e-21
Ddb1	0.440342	2.2e-24	0.628282	1.15e-50
Gm10073	0.438524	8.57e-34	0.3919	1.01e-43
Lrrc15	0.436173	1.97e-19	1.00478	1.37e-48
Hspa8	0.432772	2.68e-27	0.338068	6.85e-28
Prdx4	0.432606	1.25e-16	0.567645	4.12e-42
Azin2	0.430441	1.31e-27	0.332615	4.17e-34
Cdc16	0.427499	2.09e-26	0.429694	2.37e-39
Acta2	0.426794	9.14e-16	2.50389	7.21e-72
Rgcc	0.425971	1.31e-17	1.52236	2.2e-80
Cald1	0.423073	1.17e-14	0.742267	3.12e-48
Gbf1	0.422843	7.01e-29	0.491007	1.18e-52
Odc1	0.42097	1.37e-21	0.537203	2.42e-41
Mtch1	0.420855	2.55e-17	0.434876	2.56e-24
Tcim	0.41893	1.27e-15	0.682724	2.8e-38
Slc16a2	0.418439	7.9e-31	0.375511	2.11e-36
Mrps6	0.417959	1.28e-22	0.324831	3.19e-24
Evl	0.417303	3.23e-35	0.369273	9.92e-45
Sh3pxd2a	0.416217	2.62e-29	0.542591	8.52e-51
P3h4	0.416129	3.06e-20	0.901398	1.35e-73
Cd276	0.415957	1.3e-30	0.50213	6.31e-55
Slc38a10	0.414148	2.16e-20	0.452475	6.66e-33
Ptprs	0.412891	6.27e-23	0.484321	5.31e-39
Tagln	0.412516	4.29e-16	1.71228	3.37e-45
Fndc3b	0.41248	1.44e-18	0.291818	1.04e-16
Prkcsh	0.41168	3.52e-26	0.433284	1.95e-39
Mxra8	0.410871	2.18e-17	0.45787	2.29e-20
Pkm	0.410111	9.1e-16	1.29384	6.5e-108
Mgat1	0.409778	2.67e-25	0.269621	1.56e-26
Runx2	0.40974	1.92e-33	0.373936	5.57e-36
Ctsa	0.40953	1.52e-21	0.375854	3.27e-27
Plxnb2	0.408808	1.57e-25	0.289986	7.48e-29
Gpx8	0.408089	2.86e-22	0.253411	1.11e-15
Ppp3ca	0.407489	3.55e-19	0.355179	5.09e-25
Ikbip	0.405104	4.98e-20	0.535892	6.96e-43
Itga11	0.402791	1.79e-22	0.6907	5.06e-52
Eif3e	0.402218	3.55e-15	0.38017	8.5e-20
Tubb2a	0.401447	9.8e-20	0.688574	6.01e-43
Bzw2	0.401034	1.97e-25	0.251861	1.98e-24
Copb2	0.400897	2.5e-17	0.656861	4.38e-51
Bnc2	0.399556	4.88e-30	0.288147	6.79e-32
Dnajc25	0.399134	3.92e-21	0.426558	6.02e-36
Ubxn4	0.399113	1.22e-20	0.438681	2.32e-33
Myo7a	0.398036	4.13e-24	0.526215	1.8e-50
Cnn2	0.397508	9.04e-23	0.897245	7.41e-67
Rhod	0.395319	3.85e-24	0.533325	7.84e-56
Rrbp1	0.393577	2.09e-21	0.618828	8.72e-63
Ctsc	0.393514	2.23e-19	0.600699	1.65e-27
Rpl10a	0.392577	1.81e-34	0.279546	4.7e-22
Arfgap1	0.392524	1.31e-24	0.419117	1.59e-40
Gm10260	0.391402	1e-18	0.299134	2.25e-14
Cnmd	0.390358	1.64e-16	0.999183	5.23e-31
Rps8	0.390006	3.4e-34	0.372921	1.04e-34
Csrnp1	0.389645	1.69e-17	0.363149	8.07e-26
Cdk4	0.388654	9.27e-16	0.492355	6.91e-32
Pde3b	0.386852	6.86e-22	0.278426	5.14e-23
Lpgat1	0.386845	1.19e-25	0.32946	8.34e-34
Mpzl1	0.385246	1.34e-25	0.445225	2.3e-47
Tspan3	0.384688	2.27e-16	0.435312	1.64e-27
Slc39a7	0.384293	8.57e-21	0.466564	2.09e-36
Edil3	0.383722	1.3e-28	0.767541	2.35e-69
Ssr4	0.381294	3.17e-23	0.653556	1.57e-69
Aspn	0.381291	1.86e-11	0.739471	2.8e-34
Net1	0.381124	3.37e-20	0.625891	5.77e-52
Zfp354c	0.378954	6.43e-25	0.354822	7.03e-34
Pmepa1	0.377396	1.47e-13	0.95523	1.86e-75
Top1	0.376351	1.35e-15	0.25118	1.39e-16
Sod2	0.375765	1.63e-13	0.814604	6.94e-34
Smc4	0.374888	4.59e-28	0.364666	2.53e-40
Fat1	0.374571	1.99e-23	0.274524	2.38e-28
Sbsn	0.373269	1.1e-17	0.746113	1.46e-36
Basp1	0.372469	3.09e-18	0.25317	8.41e-09
Serpinh1	0.371747	1.6e-21	0.70216	3.81e-78
Uhrf2	0.371031	2.13e-22	0.436632	3.34e-35
Ptk7	0.368923	1.93e-23	0.311744	1.61e-26
Cda	0.368727	3.54e-16	0.852798	3.16e-60
Bsg	0.368405	2.64e-22	0.412935	3.63e-40
Ttc3	0.367447	1.37e-16	0.320729	1.13e-19
Gmds	0.3667	2.48e-23	0.398713	3.74e-38
Hsp90b1	0.366194	9.18e-16	0.439748	3.28e-26
Matn3	0.363898	4.48e-15	0.732166	2.79e-40
Sgcb	0.362993	2.63e-22	0.367597	8.27e-37
Akap9	0.362913	1.2e-18	0.356411	9.28e-30
Gpr180	0.36079	1.56e-22	0.439568	2.68e-39
Fkbp7	0.360383	5.92e-15	0.461015	3.08e-30
Tomm20	0.35854	1.92e-15	0.533555	1.46e-40
Il13ra1	0.357084	2.12e-22	0.332851	4.61e-31
Skap2	0.35702	5.37e-22	0.291272	4.34e-28
Rpl15	0.35629	2.82e-35	0.328355	1.11e-37
Yif1a	0.35569	2.31e-15	0.616815	4.09e-46
Rest	0.355263	6.74e-27	0.354275	7.09e-38
Sar1a	0.35461	7.42e-15	0.517147	2.95e-41
Yipf5	0.354047	8.67e-17	0.452451	7.37e-31
Col11a2	0.353985	4.16e-15	0.875524	1.76e-37
Atxn1	0.35351	9.02e-25	0.337294	1.45e-36
Pigs	0.353448	1.02e-27	0.313601	4.12e-36
Armcx3	0.352922	9.54e-24	0.389427	1.86e-41
Creb3l1	0.352339	3.42e-25	0.454404	6.89e-43
Nudcd2	0.351468	8.9e-18	0.687392	9.75e-54
mt-Co2	0.35129	1.46e-28	0.342114	1.63e-27
Fam114a1	0.351224	9.6e-21	0.569156	3.04e-48
Pdia5	0.350397	1.72e-24	0.468956	2.96e-49
Fgfr2	0.349795	2e-19	0.392564	3.5e-29
Mydgf	0.348681	1.92e-15	0.560481	1.83e-45
Rpl32	0.347188	1.51e-25	0.254368	2.1e-15
Rnf19b	0.345529	5.58e-22	0.342729	2.33e-30
Myo10	0.345427	8.26e-25	0.314932	1.59e-38
Porcn	0.344755	2.24e-23	0.267535	3.95e-18
Eif5	0.344297	8.64e-14	0.399625	2.92e-24
Myo1b	0.344086	1.36e-21	0.575095	1.92e-58
Gmppb	0.343861	1.61e-21	0.747427	8.04e-67
Grb14	0.34288	2.49e-21	0.377359	1.17e-26
Pde4d	0.341178	9.46e-21	0.297268	2.44e-28
Gtf2i	0.340756	4.15e-21	0.252769	1.39e-26
Tfg	0.338616	1e-20	0.540639	2.21e-44
Sh3pxd2b	0.33775	1.42e-25	0.274061	6.19e-27
Pafah1b3	0.336153	6.87e-27	0.547372	2.16e-59
Parp8	0.335776	4.97e-20	0.372644	2.15e-42
2020-09-09	0.335327	2.41e-22	0.542039	1.95e-52
Serf1	0.333737	8.56e-20	0.391337	4.09e-32
Gsr	0.333181	1.07e-25	0.40722	1.55e-37
Gnl3	0.332513	1.85e-20	0.393242	8.53e-33
Mtss1l	0.33238	5.33e-19	0.433341	8.21e-38
Gpx7	0.331595	8.6e-15	0.542113	1.65e-38
Hsp90ab1	0.33158	1.92e-19	0.458775	7.72e-50
Ctps	0.331008	7.69e-22	0.262495	1.55e-27
Tmem167	0.33018	7.11e-14	0.567276	1.79e-50
Poldip2	0.329298	1.22e-27	0.278345	6.28e-34
Antxr1	0.329098	1.02e-16	0.383107	3.21e-24
Smarcc1	0.328531	5.99e-23	0.397496	1.48e-39
H13	0.328493	2.28e-14	0.572188	7.19e-43
Srp72	0.327549	3.32e-19	0.511331	1.48e-43
Fkbp14	0.327054	2.13e-25	0.429443	4.9e-47
Picalm	0.326045	4.94e-18	0.271976	6.2e-21
Rpl5	0.325076	7.11e-16	0.472166	7.99e-39
Gm9493	0.324766	1.65e-20	0.266775	5.15e-27
Lrrc42	0.324416	1.83e-22	0.372602	6.55e-39
Fkbp9	0.324249	5.17e-14	0.304975	9.65e-17
Nedd4	0.323019	2.57e-19	0.313227	2.82e-19
Pip5k1a	0.321423	1.22e-24	0.268243	4.75e-31
Pycr1	0.320997	5.3e-22	0.415755	6.21e-39
Dennd4a	0.319968	3.88e-18	0.257079	5.29e-26
Yipf3	0.319839	6.46e-16	0.313394	8.28e-22
Ctsk	0.316996	2.47e-16	0.457826	8.57e-25
Lrig3	0.316982	2.31e-22	0.270686	1.34e-27
Slc39a13	0.315097	8.39e-21	0.533489	6.37e-48
Col8a2	0.314816	7.32e-14	0.586407	2.06e-32
Gja1	0.313191	3.06e-16	0.4093	4.36e-28
Prdx2	0.313056	1.35e-14	0.542806	1e-59
Gfpt1	0.311818	6.98e-23	0.437713	8.4e-44
Nus1	0.309305	5.01e-25	0.340686	7.31e-43
Pdlim5	0.307932	5.07e-20	0.308357	1.25e-30
Rpl3	0.306255	1.71e-20	0.263323	1.43e-17
Dbnl	0.305441	8.5e-24	0.494891	1.62e-55
Thbs1	0.304959	6.27e-21	0.642637	8.01e-21
Ssc5d	0.303863	1.06e-21	0.252057	2.57e-24
Frrs1	0.303461	3.83e-17	0.275164	2.63e-23
Furin	0.302747	1.24e-18	0.382038	2.53e-36
P4ha2	0.301777	4.04e-17	0.639187	7.02e-42
Kdelr2	0.301623	4.52e-09	0.601636	2.45e-46
Phgdh	0.301483	3.84e-22	0.340197	7.14e-26
Tmem147	0.300467	1.02e-12	0.255459	8.26e-16
Ucma	0.299968	8.49e-15	0.930577	3.6e-37
Pgs1	0.29919	3.7e-16	0.260036	3.62e-26
Ydjc	0.298461	4.32e-18	0.387192	5.39e-33
Smim3	0.298172	3.9e-16	0.494632	5.25e-44
Eif4a1	0.296912	3.7e-12	0.460446	2.82e-31
Eif4g1	0.296054	3.56e-14	0.463732	1.15e-33
P2ry10b	0.293534	2.26e-15	0.58771	3.52e-49
Glb1	0.292999	3.43e-18	0.292695	4.92e-28
Ostc	0.292548	7.92e-10	0.590748	1.01e-48
4931406P16Rik	0.291801	8.38e-20	0.342603	5.7e-36
Tmem132a	0.290536	4.34e-16	0.270518	1.4e-22
Lmo7	0.289736	7.33e-16	0.363347	3.34e-31
Kdelr1	0.289393	1.06e-11	0.428984	5.26e-35
Ogfr	0.287155	1.44e-19	0.270507	9.02e-28
Slc25a4	0.28544	4.72e-16	0.341025	6.06e-30
Tceal9	0.283195	2.42e-10	0.48345	1.79e-34
Rpl28	0.282352	6e-21	0.272817	3.66e-20
Dst	0.282276	1.15e-12	0.33099	9.02e-22
Gusb	0.281726	6.94e-23	0.331643	1.61e-39
Aprt	0.281717	4.32e-10	0.424263	5.13e-23
Rpl17	0.279362	9.13e-15	0.353248	2.04e-20
Ell2	0.278947	1.56e-18	0.385373	5.27e-35
Tmem263	0.278877	4.31e-15	0.570254	4.44e-49
Copb1	0.27825	1.62e-13	0.480448	3.15e-36
Synpo	0.278139	1.8e-18	0.337832	1.47e-32
Commd9	0.278139	2.91e-22	0.433032	5.6e-48
Lyz2	0.277695	2.54e-10	0.311434	1.61e-09
Scarf2	0.276078	2.14e-14	0.373604	2.39e-23
Slc39a6	0.275971	3.8e-20	0.318671	5.29e-34
Slc35b2	0.275119	5.11e-26	0.371999	2.8e-44
Trps1	0.274312	7.28e-16	0.707891	6.4e-55
Txnrd1	0.274226	8.46e-17	0.310818	1.54e-32
Tnfrsf23	0.273924	2.89e-19	0.406788	1.3e-42
Hacd4	0.273537	1.57e-19	0.269424	1.6e-31
Pi4k2b	0.273123	2.44e-18	0.431564	2.96e-46
mt-Nd4	0.272176	9.2e-17	0.260228	2.62e-18
Taf13	0.272104	9e-20	0.303909	5.01e-36
Pabpc4	0.271914	2.49e-19	0.424139	9.01e-46
Dnajc1	0.271849	3.09e-11	0.276271	1.11e-16
Sub1	0.271508	6.43e-10	0.317866	8.37e-19
Rpl4	0.271176	1.13e-14	0.352903	1.13e-27
Pebp1	0.270977	1.21e-09	0.439114	3.22e-38
Tead1	0.27015	4.77e-17	0.274132	5.45e-26
Sec61a1	0.269256	3.23e-14	0.489417	4.59e-37
Hivep2	0.268089	2.53e-14	0.302941	5.19e-25
Sec11a	0.267729	1.28e-07	0.307637	2.22e-15
Gtf2e2	0.266217	5.84e-21	0.388597	5.18e-44
Atxn10	0.265942	1.13e-09	0.27527	3.7e-16
Wwp2	0.265653	4.93e-15	0.967405	5.46e-63
1110065P20Rik	0.263565	1.35e-16	0.499602	1.87e-43
Zdhhc12	0.260986	1.46e-17	0.383122	1.4e-39
Atp6v1a	0.260722	7.77e-17	0.305229	5.97e-32
Dad1	0.260714	8.39e-10	0.510395	1.34e-54
Pde7a	0.259981	1.38e-17	0.340814	3.15e-30
Steap1	0.259917	1.11e-13	0.466311	5.62e-37
Bbx	0.258876	1.97e-17	0.32491	8.69e-38
Abracl	0.258722	1.67e-11	0.699823	3.05e-51
Ctnnb1	0.258274	9.89e-08	0.366294	1.14e-20
Tpm2	0.256787	1.06e-19	1.59402	2.84e-102
Ptgs2	0.255355	1.6e-06	0.377602	4.38e-17
Zfp622	0.254976	4.73e-17	0.267975	3.35e-29
Cd1d1	0.254471	7.9e-16	0.320148	1.57e-29
Rps6	0.252606	4.16e-10	0.450146	1.38e-30
Map4	0.251565	5.61e-16	0.259317	8.92e-27
Arf4	0.251175	6.56e-09	0.263301	7.97e-16
2020-03-05	0.250761	8.82e-15	0.342699	1.81e-30
Vgll4	0.250657	6.31e-19	0.257176	4.12e-29
Prdx5	0.250598	5.23e-08	0.657945	4.4e-45
Slc31a1	0.250546	3.8e-20	0.355078	1.41e-42
Evi2a	0.25	1.98e-17	0.540824	7.92e-51
Rps24	-0.258597	4.34e-12	-0.403605	9.64e-40
Nenf	-0.262129	0.000447774	-0.341747	1.95e-14
Fau	-0.263369	1.22e-07	-0.318563	1.31e-19
Rps29	-0.304583	2.76e-10	-0.398953	2.07e-28
Rpl39	-0.306359	1.46e-13	-0.505577	3.54e-52
Itm2b	-0.322457	1.25e-14	-0.693666	8.8e-71
Rpl37a	-0.332362	2.42e-12	-0.517077	3.6e-45
Rpl38	-0.349388	3.03e-13	-0.350047	1.8e-18
Selenow	-0.353479	1.08e-10	-0.368886	1.31e-16
Cox8a	-0.372667	1.99e-09	-0.271164	0.000110009
Rpl37	-0.375245	3.75e-20	-0.484232	3.92e-44
Rps27	-0.382763	7.25e-12	-0.607978	8.89e-47
Serpinb6a	-0.405932	0.0001613	-0.463877	4.27e-10
Cd47	-0.413955	3.01e-07	-0.369129	3.7e-09
Gng5	-0.415568	2.16e-14	-0.305675	2.53e-09
Tuba1a	-0.416473	0.000435974	-0.342427	0.000194127
Uba52	-0.416681	4.74e-12	-0.499959	4.24e-27
Rnase4	-0.422144	3.38e-09	-0.971285	6.4e-57
Ftl1	-0.424587	6.62e-24	-0.281514	1.04e-14
Ddah2	-0.425691	0.00602846	-0.778826	2.77e-24
Fth1	-0.451912	2.93e-09	-0.443249	1.89e-27
Rpl27	-0.465219	2.09e-10	-0.339768	8.04e-06
Ifitm2	-0.475993	6.95e-21	-0.5217	5.2e-35
Rpl35a	-0.479369	3.74e-28	-0.558732	2.17e-52
Rpl30	-0.480548	8.17e-39	-0.47477	2.91e-50
Malat1	-0.480734	4.87e-30	-0.786112	3e-79
Cd302	-0.482872	0.000213954	-0.884692	4.01e-30
Cnbp	-0.487467	3.79e-07	-0.324619	0.02788
Atp5l	-0.496663	8.53e-18	-0.316608	3.09e-06
Nfib	-0.51239	6.19e-07	-1.12189	1.44e-49
H2-D1	-0.515979	8e-16	-0.966533	1.16e-58
Cd81	-0.523454	1.32e-26	-0.534744	5.1e-39
Pdgfra	-0.53974	5.09e-05	-1.01797	1.7e-34
Arpc1b	-0.550703	2.89e-17	-0.321056	1.27e-06
Romo1	-0.558373	8.79e-12	-0.441269	2.9e-09
Rpl35	-0.563347	2.67e-33	-0.554922	4.46e-45
Son	-0.567333	7.19e-17	-0.62537	3.67e-30
Fxyd1	-0.569941	2.63e-09	-1.07032	1.52e-47
Snrpg	-0.586035	3.37e-13	-0.476813	1.81e-11
Pam	-0.609311	1.14e-05	-0.710994	5.02e-13
Elob	-0.610764	1.12e-24	-0.336873	2.61e-07
Ahnak	-0.612536	9.85e-24	-0.796934	9.44e-55
Rras	-0.612743	1.61e-05	-0.742578	8.74e-14
Zbtb20	-0.61634	2.68e-18	-1.02568	2.16e-57
Add3	-0.624016	0.00339258	-1.09046	7.88e-30
Reep3	-0.626159	0.00134657	-0.585759	0.00118755
Mxra7	-0.626183	0.000594189	-0.743075	5.89e-10
Ifitm3	-0.641885	2.29e-36	-0.74304	1.3e-56
Cavin3	-0.642497	1.19e-16	-0.419794	2.95e-09
Dpm3	-0.650655	1.91e-12	-0.569922	7.18e-13
Plxdc2	-0.663265	3.84e-09	-0.72094	1.75e-16
Ndufa5	-0.665679	1.34e-08	-0.511756	2.94e-05
Tcf4	-0.669678	4.47e-10	-0.52979	3.8e-07
Gstp1	-0.674748	5.17e-12	-0.429282	2.43e-05
Tnfsf12	-0.685099	7.47e-05	-0.904043	2.65e-15
Myl12b	-0.689161	1.32e-11	-0.848666	8.71e-24
Sptbn1	-0.694496	5.05e-23	-0.951828	6.45e-53
Celf2	-0.701513	0.00439411	-1.19237	1.84e-28
Mgst1	-0.708422	9.34e-15	-1.83493	2.13e-100
Emp1	-0.712262	7.89e-16	-0.711007	2.29e-21
Mbnl1	-0.716719	7.95e-11	-0.618004	8.05e-11
Fez1	-0.7219	0.0131264	-0.839274	1.14e-07
Sem1	-0.731655	2.99e-31	-0.411955	2.25e-11
Smim14	-0.737976	6.12e-15	-0.544817	1.25e-10
Tmod2	-0.743107	2.75e-06	-0.8615	1.21e-25
Per3	-0.743242	0.0357199	-0.821592	0.00982056
Aldh2	-0.750276	9.62e-12	-0.818693	8.21e-20
Gstt1	-0.750286	0.00302769	-0.933554	3.03e-17
Rps28	-0.762054	9.34e-33	-0.94215	1.49e-64
Ifi207	-0.765124	2.46e-05	-1.09444	2.01e-56
Plac9b	-0.769166	9.44e-11	-0.781802	1.4e-13
Nfia	-0.777403	2.61e-09	-1.16831	3.86e-31
Ifngr1	-0.786998	7.99e-06	-1.02018	3.75e-17
Ntrk2	-0.817904	2.62e-08	-1.47082	1.42e-90
Fmc1	-0.818659	1.15e-05	-0.738369	0.0188824
1810037I17Rik	-0.819139	5.99e-08	-0.597736	0.00260173
Clec1a	-0.827999	9.43e-17	-0.875501	1.62e-67
Pi16	-0.832202	0.0310881	-1.97115	5.37e-84
Tmsb10	-0.833952	3.69e-28	-0.562779	2.04e-15
Dcn	-0.839255	2.51e-50	-0.832934	7.65e-60
Cyb5a	-0.84777	2.4e-40	-1.27808	4.91e-90
Txn1	-0.853451	1.36e-34	-0.269855	0.00975773
Col4a1	-0.854793	5.21e-10	-1.81276	1.59e-63
Ndufa1	-0.856157	1.33e-11	-0.549887	8.64e-05
Lsamp	-0.860828	8.27e-05	-1.07121	8.17e-60
Tomm7	-0.864297	1.58e-28	-0.5209	1.07e-14
Lamb2	-0.865755	1.84e-11	-0.869898	9.1e-15
Akap12	-0.886254	0.000204013	-1.13873	1.09e-24
Cpq	-0.902437	1.23e-10	-0.907254	6.2e-15
Camk2n1	-0.906919	9.93e-12	-0.931107	5.19e-19
Ebf1	-0.90992	1.34e-20	-1.4443	7.51e-64
Anxa1	-0.914595	7.33e-23	-0.471759	1.87e-08
Lama2	-0.933597	1.68e-07	-1.25635	1.75e-48
Tmsb4x	-0.941708	6.51e-49	-0.250272	1.75e-09
Rarres2	-0.954306	1.07e-30	-2.01335	4.12e-117
Cadm3	-0.962905	9.1e-19	-1.05811	3.02e-62
Id3	-0.973521	6.35e-10	-1.16227	5.24e-25
Cavin1	-0.977432	1.44e-11	-0.817887	4.78e-09
Cygb	-0.982352	1.27e-17	-2.5505	2.59e-138
Ramp2	-0.991907	4.81e-16	-1.57066	4.05e-56
Cfh	-0.996133	7.18e-08	-1.48765	1.24e-34
Col15a1	-1.00276	2.45e-13	-1.24268	1.26e-20
Ly6a	-1.01412	4.58e-31	-1.70705	6.87e-77
Nbl1	-1.01552	8.91e-20	-0.786626	1.33e-16
Meox2	-1.0461	1.39e-15	-1.40933	1.83e-38
Ablim1	-1.05971	5.89e-14	-1.19408	1.74e-44
Ntn1	-1.06121	1.29e-14	-0.986851	1.21e-17
Spry1	-1.09711	5.1e-05	-1.25452	4.73e-15
Ephx1	-1.09836	2.03e-20	-0.871975	2.12e-07
Hmcn1	-1.11763	1.44e-09	-0.905228	0.00307616
Axl	-1.12296	4.55e-18	-1.06788	3.41e-18
Dpysl2	-1.14925	7.4e-19	-0.890642	9.71e-11
Tspo	-1.15603	1.89e-44	-0.404554	4.05e-10
Abca8b	-1.18895	3.07e-19	-1.35745	1.44e-93
Vit	-1.20319	3.57e-29	-1.22552	6.77e-78
Txnip	-1.22791	2.03e-23	-1.51104	3.62e-47
Bhlhe41	-1.23076	1.68e-09	-1.09187	7.32e-06
Gstm1	-1.23309	3.22e-21	-1.42445	3.36e-44
S100a13	-1.23853	1.17e-47	-0.919717	2.93e-46
Tmem100	-1.25507	2.28e-16	-1.31975	5.31e-25
Ltbp4	-1.28163	1.54e-33	-1.70037	5.52e-61
Ly6c1	-1.29777	1.37e-24	-2.1188	4.87e-65
Dbp	-1.31506	4.91e-27	-0.736401	3.88e-09
Mustn1	-1.32559	2.84e-16	-1.17046	5.11e-12
Timp3	-1.3272	1.12e-18	-1.20133	1e-18
Meox1	-1.3358	1.82e-19	-1.3943	8.98e-46
Clec3b	-1.37056	1.41e-46	-2.72849	7.71e-163
Lysmd2	-1.3739	4.56e-33	-1.65267	2.82e-63
S100a10	-1.37478	3.6e-59	-0.822475	8.21e-39
Cd34	-1.37719	7.49e-43	-2.23604	6.74e-114
Hmcn2	-1.38907	3.03e-35	-1.55857	7.53e-100
Tsc22d3	-1.42009	4.32e-12	-1.36152	1.81e-11
Cst3	-1.45076	4.69e-30	-1.4583	1.98e-42
Cilp	-1.49388	1.2e-12	-2.28265	4.79e-52
Ifi27l2a	-1.53809	1.7e-16	-2.33702	2.89e-80
Tppp3	-1.54824	4.88e-25	-1.28315	1.69e-27
Cd9	-1.58237	5.29e-71	-0.723982	5.48e-30
Itih5	-1.63013	2.65e-51	-2.11785	2.4e-137
S100a6	-1.66263	5.59e-97	-1.26106	1.44e-104
Tnxb	-1.67271	2.78e-61	-2.56626	2.46e-206
Abca8a	-1.69931	4.69e-42	-2.15021	1.05e-174
Crip2	-1.74428	3.53e-54	-0.867561	5.24e-27
Crip1	-1.86083	8.35e-75	-0.568783	7.71e-14
Pcolce2	-1.9797	5.45e-36	-1.78313	5.18e-33
Igfbp6	-2.17223	3.16e-77	-2.08836	1.22e-99
Ccl11	-2.39246	1.97e-34	-2.83264	5.11e-138
Sparcl1	-2.40375	3.81e-73	-2.45226	5.18e-104
Gsn	-2.866	1.38e-106	-3.62785	2.58e-155
Myoc	-3.27429	1.04e-68	-3.93031	1.48e-201
